# A Chitin-Binding Protein Ultra-highly expressed in the Outer Fold of Mantle is Related to Shell Colour in Pacific Oyster *Crassostrea gigas*

**DOI:** 10.1101/2022.04.18.488701

**Authors:** Mai Li, Juyan Tang, Baoyu Huang, Yaqiong Liu, Lei Wei, Yijing Han, Xiaona Wang, Xiuxiu Sang, Mengqiang Yuan, Nini Fan, Shuai Cai, Yanxin Zheng, Meiwei Zhang, Xiaotong Wang

**Affiliations:** School of Agriculture, Ludong University, Yantai, China; Changdao Enhancement and Experiment Station, Chinese Academy of Fishery Sciences, Yantai, China

**Author notes:** Correspondence: Meiwei Zhang, Xiaotong Wang. These authors have contributed equally to this work (Mai Li, Juyan Tang).

## Abstract

Molluscs constitute the second largest phylum of animals in the world, and shell colour and stripes are one of their most important phenotypic characteristics. Studies on the mechanism of shell pigmentation help understand the evolutionary and ecological significance of shell colour and serve as the basis for shell colour breeding. In this study, a matched-pair design was used in comparing the black- and white-striped mantles of the same oyster. The result showed that the stripes of shell surface are corresponding to the stripes of the mantle edge. Transcriptomic analysis identified an uncharacterized protein gene (we named it as *Crassostrea gigas* chitin-binding protein, *CgCBP*) highly expressed in the black mantles. Three folds (inner fold, middle fold and outer fold) were found on the mantle edge of oyster, but only the outer fold has the same colour as the shell. Transcriptomic comparison indicated that the three folds of the mantle edge are functionally differentiated, and the *CgCBP* gene is ultra-highly expressed only in the outer fold. We obtained new black and white shell periostraca from the shell notching experiment and found their structural differences by scanning electron microscope. Chitin was successfully extracted and identified from the shell periostraca. Proteomic analysis revealed differences in protein composition between the two shell periostraca. Particularly, the black shell periostraca have more proteins related to melanin biosynthesis and chitin binding compared with the white ones, and melanin particles were observed in the black mantle edge using transmission electron microscope. Magnetic bead binding and Western blot experiments showed that the CgCBP protein can specifically bind to chitin and in vivo RNAi screening indicated that *CgCBP* knockdown can change the structure of the shell periostracum and reduce its pigmentation. All these results suggest that the outer fold of mantle may have more important roles in shell pigmentation, shell periostracum structure is functionally correlated with shell pigmentation, and the *CgCBP* gene ultra-highly expressed in the outer fold may influence shell pigmentation by affecting its periostracum structure.
