## Supplementary Data 2 for "A Chitin-Binding Protein Ultra-highly expressed in the Outer Fold of Mantle is Related to Shell Colour in Pacific Oyster *Crassostrea gigas*"

### Sheet: Sheet1
GO enrichment analysis of DGEs in outer fold of mantle
id	term	category	ListHits	pval	Enrichment_score	Gene
GO:0016201	synaptic target inhibition	biological_process	6	2.54e-09	18.5333	LOC105317094; LOC105332900; LOC105334681; LOC105344170; LOC105344175; LOC105344187
GO:0006032	chitin catabolic process	biological_process	8	7.61e-08	9.26667	LOC105323169; LOC105325215; LOC105325216; LOC105327085; LOC105331570; LOC105332622; LOC105338914; LOC105339985
GO:0042744	hydrogen peroxide catabolic process	biological_process	8	1.7e-07	8.55385	LOC105319076; LOC105324712; LOC105324714; LOC105331097; LOC105333484; LOC105336337; LOC105342217; LOC105347638
GO:0009620	response to fungus	biological_process	6	2.06e-07	11.9143	LOC105317094; LOC105325836; LOC105334681; LOC105338037; LOC105344170; LOC105344175
GO:0030326	embryonic limb morphogenesis	biological_process	7	2.29e-07	9.73	LOC105320923; LOC105322770; LOC105329796; LOC105337406; LOC105337407; LOC105338355; LOC109619850
GO:0060021	roof of mouth development	biological_process	8	2.48e-07	8.23704	LOC105322770; LOC105325417; LOC105329796; LOC105337406; LOC105337407; LOC105338355; LOC105344409; LOC105348201
GO:0007509	mesoderm migration involved in gastrulation	biological_process	4	3.44e-07	18.5333	LOC105324270; LOC105332900; LOC105332997; LOC105344187
GO:0007191	adenylate cyclase-activating dopamine receptor signaling pathway	biological_process	5	3.91e-07	13.9	LOC105337340; LOC105337343; LOC105337344; LOC105337345; LOC105342902
GO:0009880	embryonic pattern specification	biological_process	8	4.96e-07	7.66897	LOC105317094; LOC105317289; LOC105325417; LOC105330801; LOC105334681; LOC105338355; LOC105344170; LOC105344175
GO:0006979	response to oxidative stress	biological_process	16	7.3e-07	3.86783	LOC105318809; LOC105318810; LOC105319076; LOC105319077; LOC105324712; LOC105324714; LOC105324729; LOC105324738; LOC105325480; LOC105326074; LOC105331097; LOC105331837; LOC105333484; LOC105341168; LOC105342217; LOC105347638
GO:0005576	extracellular region	cellular_component	115	8.46e-23	2.6013	LOC105317578; LOC105317904; LOC105318603; LOC105318604; LOC105319077; LOC105319670; LOC105320008; LOC105320133; LOC105320196; LOC105320582; LOC105321154; LOC105321321; LOC105321467; LOC105321840; LOC105322382; LOC105322720; LOC105323169; LOC105323678; LOC105323913; LOC105324175; LOC105324729; LOC105324736; LOC105324738; LOC105325156; LOC105325215; LOC105325216; LOC105325480; LOC105325661; LOC1053…
GO:0005886	plasma membrane	cellular_component	140	3.65e-11	1.68631	LOC105317094; LOC105317289; LOC105317784; LOC105317963; LOC105318062; LOC105318089; LOC105318217; LOC105318795; LOC105319711; LOC105319903; LOC105320004; LOC105320133; LOC105321047; LOC105322166; LOC105322711; LOC105322897; LOC105322950; LOC105323097; LOC105323369; LOC105324270; LOC105324420; LOC105324551; LOC105324638; LOC105324714; LOC105324818; LOC105324927; LOC105324949; LOC105325009; LOC1053…
GO:0005615	extracellular space	cellular_component	64	3.17e-10	2.2493	LOC105317553; LOC105317784; LOC105318809; LOC105318810; LOC105319076; LOC105319717; LOC105321228; LOC105321691; LOC105321753; LOC105324712; LOC105324714; LOC105325226; LOC105325490; LOC105325605; LOC105325836; LOC105326113; LOC105326517; LOC105327023; LOC105327401; LOC105327408; LOC105328359; LOC105328360; LOC105328608; LOC105329803; LOC105329954; LOC105330127; LOC105330270; LOC105330642; LOC1053…
GO:0005887	integral component of plasma membrane	cellular_component	75	8.47e-09	1.93953	LOC105317094; LOC105317383; LOC105317811; LOC105318769; LOC105319741; LOC105319903; LOC105320490; LOC105320998; LOC105322711; LOC105324136; LOC105324420; LOC105324551; LOC105324638; LOC105324768; LOC105325059; LOC105325110; LOC105325534; LOC105325985; LOC105326074; LOC105326196; LOC105327040; LOC105327199; LOC105327473; LOC105328827; LOC105329859; LOC105330801; LOC105331129; LOC105331301; LOC1053…
GO:0016021	integral component of membrane	cellular_component	155	3.24e-08	1.48382	LOC105317260; LOC105317308; LOC105317784; LOC105318067; LOC105318089; LOC105318217; LOC105318795; LOC105319711; LOC105319741; LOC105320004; LOC105320595; LOC105320772; LOC105320972; LOC105320998; LOC105321047; LOC105321537; LOC105321575; LOC105321753; LOC105321852; LOC105322166; LOC105322546; LOC105322721; LOC105322897; LOC105323097; LOC105323707; LOC105324152; LOC105324270; LOC105324687; LOC1053…
GO:0005834	heterotrimeric G-protein complex	cellular_component	4	1.17e-06	15.8857	LOC105337340; LOC105337343; LOC105337344; LOC105337345
GO:0043235	receptor complex	cellular_component	15	3.04e-05	3.06618	LOC105319741; LOC105319903; LOC105324638; LOC105325059; LOC105330127; LOC105330801; LOC105331653; LOC105333034; LOC105335473; LOC105340231; LOC105340396; LOC105340979; LOC105345186; LOC109619035; LOC109620249
GO:0009897	external side of plasma membrane	cellular_component	12	0.000248988	2.90087	LOC105317094; LOC105317308; LOC105325301; LOC105330127; LOC105334681; LOC105337148; LOC105340170; LOC105340396; LOC105340979; LOC105341812; LOC105344170; LOC105344175
GO:0016028	rhabdomere	cellular_component	3	0.000292436	8.34	LOC105321047; LOC105328478; LOC105333397
GO:0005604	basement membrane	cellular_component	16	0.000482812	2.35344	LOC105319717; LOC105321467; LOC105327023; LOC105328023; LOC105329796; LOC105329803; LOC105334123; LOC105336345; LOC105337051; LOC105337406; LOC105337407; LOC105340756; LOC105345521; LOC105346379; LOC105346380; LOC105347236
GO:0004867	serine-type endopeptidase inhibitor activity	molecular_function	18	2.49e-11	6.41538	LOC105321154; LOC105321702; LOC105322720; LOC105325226; LOC105327408; LOC105329676; LOC105331702; LOC105332176; LOC105332517; LOC105332521; LOC105334183; LOC105336070; LOC105337170; LOC105339539; LOC105339868; LOC105341292; LOC105342482; LOC105346763
GO:0004601	peroxidase activity	molecular_function	13	3.38e-11	9.26667	LOC105319076; LOC105319077; LOC105324712; LOC105324714; LOC105324729; LOC105324738; LOC105325480; LOC105331097; LOC105331837; LOC105333484; LOC105341168; LOC105342217; LOC105347638
GO:0005507	copper ion binding	molecular_function	15	2.85e-10	6.83607	LOC105318809; LOC105318810; LOC105320007; LOC105321753; LOC105324826; LOC105325836; LOC105326517; LOC105329903; LOC105332955; LOC105334556; LOC105338037; LOC105340123; LOC105344412; LOC105346251; Tyr
GO:0070976	TIR domain binding	molecular_function	7	1.37e-08	12.9733	LOC105317094; LOC105334681; LOC105344170; LOC105344175; LOC105346243; LOC105347305; LOC105347306
GO:0005186	pheromone activity	molecular_function	7	2.66e-08	12.1625	LOC105333574; LOC105334425; LOC105338612; LOC105341017; LOC105342018; LOC105342851; LOC105347278
GO:0016716	oxidoreductase activity, acting on paired donors, with incorporation or reduction of molecular oxygen, another compound as one donor, and incorporation of one atom of oxygen	molecular_function	5	5.55e-08	17.375	LOC105320007; LOC105324826; LOC105329903; LOC105332955; Tyr
GO:0020037	heme binding	molecular_function	25	1.55e-07	3.08889	LOC105319076; LOC105319077; LOC105319852; LOC105320002; LOC105322950; LOC105324712; LOC105324714; LOC105324729; LOC105324738; LOC105325480; LOC105331097; LOC105331837; LOC105332814; LOC105333484; LOC105333624; LOC105336337; LOC105337485; LOC105340828; LOC105341131; LOC105341168; LOC105342217; LOC105344634; LOC105347638; LOC105347933; LOC105348863
GO:0008191	metalloendopeptidase inhibitor activity	molecular_function	7	3.23e-06	7.20741	LOC105329676; LOC105334123; LOC105336070; LOC105340756; LOC105346379; LOC105346380; LOC105346763
GO:0102148	N-acetyl-beta-D-galactosaminidase activity	molecular_function	6	3.86e-06	8.34	LOC105323169; LOC105325215; LOC105325216; LOC105327085; LOC105339985; LOC105346729
GO:0019955	cytokine binding	molecular_function	5	4.94e-06	9.92857	LOC105317094; LOC105334062; LOC105334681; LOC105344170; LOC105344175
KEGG enrichment analysis of DGEs in outer fold of mantle
id	term	ListHits	pval	Enrichment_score	Gene
path:crg00604	Glycosphingolipid biosynthesis - ganglio series	6	7.10881e-07	10.5343	LOC105327085; LOC105339985; LOC105346729; LOC105323169; LOC105325215; LOC105325216
path:crg00603	Glycosphingolipid biosynthesis - globo and isoglobo series	7	9.79173e-06	6.30256	LOC105327085; LOC105330520; LOC105339985; LOC105346729; LOC105323169; LOC105325215; LOC105325216
path:crg00531	Glycosaminoglycan degradation	7	1.45042e-05	5.99512	LOC105327085; LOC105339985; LOC105346373; LOC105346729; LOC105323169; LOC105325215; LOC105325216
path:crg00520	Amino sugar and nucleotide sugar metabolism	10	2.16591e-05	4.13109	LOC105327085; LOC105331570; LOC105332622; LOC105338914; LOC105339985; LOC105346729; LOC105323169; LOC105325215; LOC105325216; LOC105325734
path:crg00511	Other glycan degradation	6	0.000172182	4.89967	LOC105327085; LOC105339985; LOC105346729; LOC105323169; LOC105325215; LOC105325216
path:crg04080	Neuroactive ligand-receptor interaction	16	0.000234906	2.42167	LOC105340231; LOC105326586; LOC105329859; LOC105330270; LOC105330687; LOC105332366; LOC105334903; LOC105338980; LOC105342902; LOC105343141; LOC105343470; LOC105344806; LOC105345324; LOC105345536; LOC105347503; LOC105324551
path:crg00790	Folate biosynthesis	5	0.000324991	5.16387	LOC105330143; LOC105330261; LOC105338921; LOC105343048; LOC105318062
path:crg00534	Glycosaminoglycan biosynthesis - heparan sulfate / heparin	3	0.000665615	7.02286	LOC105332997; LOC105340554; LOC105324687
path:crg00730	Thiamine metabolism	3	0.00111062	6.19664	LOC105330143; LOC105330261; LOC105318062
path:crg00512	Mucin type O-glycan biosynthesis	4	0.0013755	4.6819	LOC105332406; LOC105334548; LOC105335070; LOC105341251
path:crg00350	Tyrosine metabolism	4	0.00160334	4.53088	LOC105332956; LOC105346503; LOC105321753; LOC105324826
path:crg00533	Glycosaminoglycan biosynthesis - keratan sulfate	3	0.00173101	5.54436	LOC105327266; LOC105333755; LOC105342433
path:crg00910	Nitrogen metabolism	3	0.003059	4.78831	LOC105329885; LOC105342593; LOC105347585
path:crg04330	Notch signaling pathway	6	0.00540803	2.77218	LOC105338999; LOC105340823; LOC105348556; LOC105349042; LOC105322166; LOC105325226
path:crg04310	Wnt signaling pathway	6	0.0149577	2.29006	LOC105328475; LOC105334062; LOC105340175; LOC105345251; LOC105319741; LOC105323369
path:crg00601	Glycosphingolipid biosynthesis - lacto and neolacto series	3	0.0405801	2.29006	LOC105330520; LOC105333755; LOC109619714
path:crg04933	AGE-RAGE signaling pathway in diabetic complications	3	0.0463607	2.19464	LOC105328475; LOC105343926; LOC105323369
path:crg04150	mTOR signaling pathway	5	0.0521199	1.84812	LOC105330953; LOC105334062; LOC105340175; LOC105345251; LOC105345810
path:crg04512	ECM-receptor interaction	3	0.0525776	2.10686	LOC105335537; LOC105317553; LOC105323678
path:crg04145	Phagosome	5	0.0887309	1.61075	LOC105328475; LOC105335537; LOC105338853; LOC105322950; LOC105323369
